# The ganglioside GD3 and its Synthase (ST8SIA1) as novel senescence markers associated with osteoarthritis

**DOI:** 10.1101/2025.03.22.640206

**Authors:** Christina Fissoun, Georges Maroun, Raissa Silva, Margot Milano, Benoit Guibert, Louis Dagneaux, Rosanna Ferreira-Lopez, Florence Apparailly, Thérèse Commes, Eric Gilson, Christian Jorgensen, Julien Cherfils-Vicini, Yves-Marie Pers, Jean-Marc Brondello

## Abstract

Osteoarthritis (OA), is the most common age-induced degenerative joint disease. It is associated with synovial inflammation, subchondral bone remodeling and cartilage degradation. One of the significant emerging causes of OA progression is senescent cell accumulation within the joint compartment during lifespan. Currently, there are no therapeutic approaches nor stratification tools that rely on the senescence burden in OA. In this study, we identified the b-series ganglioside 3 (GD3) as new senescent cell surface marker associated with OA. Joint RNA sequencing analysis revealed an increase expression of the GD3 synthase, *ST8SIA1* in cartilage, synovial tissue, and subchondral bone marrow from OA patients compared to healthy donors. Moreover, we revealed a strong correlative association between the expression of *ST8SIA1* and GD3 production with senescence hallmarks in an *in vitro*-induced 3D organotypic OA cartilage model but also with cartilage histological grading scores in human and preclinical murine OA joints. Anti-GD3 cell sorting showed that GD3-positive human OA chondrocytes or human OA synoviocytes are enriched in senescence and SASP markers compared to GD3-negative counterparts confirming that GD3 is a cell surface marker linked to the senescence stage. Intra-articular anti-GD3 antibody delivery in experimental OA model, reduced local expression of senescence and OA markers in association with a protection against OA-induced subchondral bone remodeling. Our research demonstrates a compelling linkage between *ST8SIA1* gene, GD3 and senescence in OA pathology, revealing knowledge and perspectives for a better understanding and anti-senescence treatment of OA pathogenesis.
