## supplemental table 1 for "The ganglioside GD3 and its Synthase (ST8SIA1) as novel senescence markers associated with osteoarthritis"

### Sheet: h-oligo
Oligo name	sequence
h - ST8SIA1 - 5'	GGGTCAGGCAAGTTGAAAGG
h - ST8SIA1 - 3'	AGGTCCTCAGCGAATTTCCA
h - CDKN2B - 5'	GACCGGGAATAACCTTCCAT
h - CDKN2B - 3'	CACCAGGTCCAGTCAAGGAT
h - CDKN2A - 5'	GAAGGTCCCTCAGACATCCCC
h - CDKN2A - 3'	CCCTGTAGGACCTTCGGTGAC
h - CDKN1A - 5'	ACCGAGGCACTCAGAGGAG
h - CDKN1A - 3'	CAGCACCACATGGTCTTCCT
h - COL2B - 5'	CAGAGCCTGGTGCTGCT
h - COL2B - 3'	TCCTGGTTGCCGGACAT
h - COL10 - 5'	TGCTGCCACAAATACGCTTT
h - COL10 - 3'	GTGGACCAGGAGTACCTTGC
h - MMP13 - 5'	TAAGGAGCATGCCGACTTCT
h - MMP13 - 3'	GTCTGGCGTTTTTGGATGTT
h - GREM1 - 5'	TGGTCAGGGGAAACAAAATC
h - GREM1 - 3'	CATGCATCGTAAGTCTTCCAAA
h - IL8 - 5'	GAGAGTGATTGAGAGTGGACCAC
h - IL8 - 3'	CACAACCCTCTGCACCCAGTTT
h - IL1B - 5'	GTCGGAGATTCGTAGGTGGA
h - IL1B - 3'	ATGATGGCTTATTACAGTCGCAA
h - IL6 - 5'	TTCTCCACAAGCGCCTTCGGT
h - IL6 - 3'	GAATCTTCTCCTGGGGGTACTGGGG
h - IL11 - 5'	GCAGCGGACCTACTGTCCTA
h - IL11 - 3'	GCCCAGTCAAGTGTCAGGTG
h - IL17D - 5'	GCCCTGGGCCTACAGAATC
h - IL17D - 3'	CGCCCTGTTTGTCGATGCT
h - RUNX2 - 5'	CGGAATGCCTCTGCTGTTAT
h - RUNX2 - 3'	TTCCCGAGGTCCATCTACTG
h - RUNX3 - 5'	GGCAATGACGAGAACTACTCCG
h - RUNX3 - 3'	GATGGTCAGGGTGAAACTCTTCC
h - S100A4 - 5'	GATGAGCAACTTGGACAGCAA
h - S100A4 - 3'	CTGGGCTGCTTATCTGGGAAG
h - MMP3 - 5'	CTGCACTCCGACACTCTGGA
h - MMP3 - 3'	CAGGAAAGGTTCTGAAGTGACC

### Sheet: m-oligo
Oligo name	sequence
m - CDKN2B - 5'	CCCTGCCACCCTTACCAGA
m - CDKN2B - 3'	CAGATACCTCGCAATGTCACG
m - CDKN2A - 5'	CGCAGGTTCTTGGTCACTGT
m - CDKN2A - 3'	TGTTCACGAAAGCCAGAGCG
m - CDKN1A - 5'	GTACTTCCTCTGCCCTGCTG
m - CDKN1A - 3'	TCTGCGCTTGGAGTGATAGA
m - TNF𝛂 - 5'	CCCTCACACTCAGATCATCTTCT
m - TNF𝛂 - 3'	GCTACGACGTGGGCTACAG
m - ADAMTS5 - 5'	CCCAGGATAAAACCAGGCA
m - ADAMTS5 - 3'	CGGCAAAGGGTTGTAAATGG
m - Mmp13 - 5'	GGAGCCCTGATGTTTCCCAT
m - Mmp13 - 3'	GTCTTCATCGCCTGGACCATA
m - Acp5 - 5'	CACTCCCACCCTGAGATTTGT
m - Acp5 - 3'	CATCGTCTGCACGGTTCTG
m - Rank - 5'	ACTGAGGAGGACCACCCAAGGA
m - Rank - 3'	TGAAGAGGAGCAGAACGATGAG
m - Cathepsink - 5'	TCCTTGATCCTTCTTTCTTGCC
m - Cathepsink - 3'	ACAGTGCCACACAGCTTCTTC
m - GD3s - 5'	TGGGAAACGGTGGGATTCTG
m - GD3s - 3'	TGGCGAATTATGCTGGGGTT
m - Mmp9 - 5'	AAGGGTACAGCCTGTTCCTGGT
m - Mmp9 - 3'	CTGGATGCCGTCTATGTCGTCT
m - RPS9 - 5'	GTCGTTGACGCTAGACGAGA
m - Mmp9 - 3'	ATCTTCAGGCCCAGGATGTA
m - GAPDH - 5'	GGCAAATTCAACGGCACAGT
m - GAPDH - 3'	GTCTCGCTCCTGGAAGATGG
